# Neutrophil terminal programming in the ischemic heart drives fibrosis after myocardial infarction

**DOI:** 10.64898/2026.01.15.699253

**Authors:** Marie Piollet, Giuseppe Rizzo, Ecem T. Sakalli, Jasmin El-Khabbaz, Mathis Gautier, Manuel Gendre, Ludovica Timperi, Anna Rizakou, Sourish Reddy Bandi, Tobias Krammer, Alexander M. Leipold, Jean-Sebastien Silvestre, Antoine-Emmanuel Saliba, Alma Zernecke, Clement Cochain

## Abstract

Following myocardial infarction (MI), the heart undergoes massive neutrophil infiltration characterized by the emergence of distinct subsets, notably a SiglecF^+^ population that accumulates according to specific temporal dynamics. The mechanisms governing cardiac neutrophil heterogeneity and the subsequent functional impact of this diversity on tissue repair following myocardial infarction remain to be elucidated. Using single-cell RNA-sequencing of neutrophils in the heart and peripheral organs of infarcted mice, we here show that while acquisition of the SiglecF^+^ state only fully occurs in the ischemic heart tissue, MI primes neutrophils in the periphery to acquire *Siglecf* and to upregulate receptors for TGFβ and GM-CSF that drive acquisition of the SiglecF^+^ state. Ly6G targeting *in vivo* shifted cardiac neutrophils towards the SiglecF^+^ state at day 3 post-MI, induced the emergence of reprogrammed SiglecF^+^Ly6G^lo^ and *Retnlg*^hi^ neutrophil states at day 5, and was associated with increased fibrosis of the infarct border zone. Mechanistically, Ly6G targeting reshaped the cardiac immune landscape with increased recruitment of pro-fibrotic γδ T cells and monocytes, and SiglecF^+^ neutrophils exerted direct pro-fibrotic effects on fibroblasts in a co-culture system. Altogether, our results indicate that peripheral neutrophil priming combined with their terminal programming towards a SiglecF^+^ state in the ischemic heart drives cardiac fibrosis after MI.
