## Extended Tables for "Neutrophil terminal programming in the ischemic heart drives fibrosis after myocardial infarction"

### Sheet: Table 1a hashtags antibodies
Reagent	Supplier	reference	Clone
TotalSeq™-B0301 anti-mouse Hashtag 1 Antibody	Biolegend	155831	M1/42; 30-F11;
TotalSeq™-B0302 anti-mouse Hashtag 2 Antibody	Biolegend	155833	M1/42; 30-F11;
TotalSeq™-B0303 anti-mouse Hashtag 3 Antibody	Biolegend	155835	M1/42; 30-F11;
TotalSeq™-B0304 anti-mouse Hashtag 4 Antibody	Biolegend	155837	M1/42; 30-F11;
TotalSeq™-B0305 anti-mouse Hashtag 5 Antibody	Biolegend	155839	M1/42; 30-F11;
TotalSeq™-B0306 anti-mouse Hashtag 6 Antibody	Biolegend	155841	M1/42; 30-F11;
TotalSeq™-B0307 anti-mouse Hashtag 7 Antibody	Biolegend	155843	M1/42; 30-F11;
TotalSeq™-B0308 anti-mouse Hashtag 8 Antibody	Biolegend	155845	M1/42; 30-F11;
TotalSeq™-B0309 anti-mouse Hashtag 9 Antibody	Biolegend	155847	M1/42; 30-F11;
TotalSeq™-B0310 anti-mouse Hashtag 10 Antibody	Biolegend	155849	M1/42; 30-F11;
TotalSeq™-B0311 anti-mouse Hashtag 11 Antibody	Biolegend	113901	M1/42; 30-F11;
TotalSeq™-B0312 anti-mouse Hashtag 12 Antibody	Biolegend	113903	M1/42; 30-F11;
TotalSeq™-B0313 anti-mouse Hashtag 13 Antibody	Biolegend	113905	M1/42; 30-F11;
TotalSeq™-B0314 anti-mouse Hashtag 14 Antibody	Biolegend	113907	M1/42; 30-F11;
TotalSeq™-B0315 anti-mouse Hashtag 15 Antibody	Biolegend	113909	M1/42; 30-F11;
TotalSeq™-B0316 anti-mouse Hashtag 16 Antibody	Biolegend	113911	M1/42; 30-F11;
TotalSeq™-B0317 anti-mouse Hashtag 17 Antibody	Biolegend	113913	M1/42; 30-F11;
TotalSeq™-B0318 anti-mouse Hashtag 18 Antibody	Biolegend	113915	M1/42; 30-F11;
TotalSeq™-A0301 anti-mouse Hashtag 1 Antibody	Biolegend	155801	M1/42; 30-F11;
TotalSeq™-A0302 anti-mouse Hashtag 2 Antibody	Biolegend	155803	M1/42; 30-F11;
TotalSeq™-A0303 anti-mouse Hashtag 3 Antibody	Biolegend	155805	M1/42; 30-F11;
TotalSeq™-A0304 anti-mouse Hashtag 4 Antibody	Biolegend	155807	M1/42; 30-F11;
TotalSeq™-A0305 anti-mouse Hashtag 5 Antibody	Biolegend	155809	M1/42; 30-F11;
TotalSeq™-A0306 anti-mouse Hashtag 6 Antibody	Biolegend	155811	M1/42; 30-F11;
TotalSeq™-A0307 anti-mouse Hashtag 7 Antibody	Biolegend	155813	M1/42; 30-F11;
TotalSeq™-A0308 anti-mouse Hashtag 8 Antibody	Biolegend	155815	M1/42; 30-F11;
TotalSeq™-A0309 anti-mouse Hashtag 9 Antibody	Biolegend	155817	M1/42; 30-F11;
TotalSeq™-A0310 anti-mouse Hashtag 10 Antibody	Biolegend	155819	M1/42; 30-F11;
TotalSeq™-A0311 anti-mouse Hashtag 11 Antibody	Biolegend	155821	M1/42; 30-F11;
TotalSeq™-A0312 anti-mouse Hashtag 12 Antibody	Biolegend	155823	M1/42; 30-F11;
TotalSeq™-A0313 anti-mouse Hashtag 13 Antibody	Biolegend	155825	M1/42; 30-F11;
TotalSeq™-A0314 anti-mouse Hashtag 14 Antibody	Biolegend	155827	M1/42; 30-F11;
TotalSeq™-A0315 anti-mouse Hashtag 15 Antibody	Biolegend	155829	M1/42; 30-F11;
TotalSeq™-A0316 anti-mouse Hashtag 16 Antibody	Biolegend	113921	M1/42; 30-F11;
TotalSeq™-A0317 anti-mouse Hashtag 17 Antibody	Biolegend	113923	M1/42; 30-F11;
TotalSeq™-A0318 anti-mouse Hashtag 18 Antibody	Biolegend	113925	M1/42; 30-F11;

### Sheet: Table 1b hashtags samples
Experiment 1: Male Day 5		Experiment 2: Female Day 5		Experiment 3: Male Day 5		Experiment 4: Day 1		Experiment 5: Day 1		Experiment 6 : Heart Day 4		Experiment 7 : blood Day 4		Experiment 8: Spleen Day 4		Experiment 9: Bone marrow Day 4		Experiment 10: fibroblasts
Hashtag_1	sham isotype 1	Hashtag_1	sham isotype 1	Hashtag_1	MI isotype 1	Hashtag_1	male MI heart 1	Hashtag_1	male MI spleen 1	Hashtag_1	Sham Male 1	Hashtag_1	Sham Male 1	Hashtag_1	Sham Male 1	Hashtag_1	Sham Male 1	Hashtag_1	MI day 7 Male 1
Hashtag_2	sham isotype 2	Hashtag_2	sham isotype 2	Hashtag_2	MI isotype 2	Hashtag_2	male MI heart 2	Hashtag_2	male MI spleen 2	Hashtag_2	Sham Male 2	Hashtag_2	Sham Male 2	Hashtag_2	Sham Male 2	Hashtag_2	Sham Male 2	Hashtag_2	MI day 7 Male 2
Hashtag_3	sham isotype 3	Hashtag_3	sham isotype 3	Hashtag_3	MI isotype 3	Hashtag_3	male MI heart 3	Hashtag_3	male MI spleen 3	Hashtag_3	Sham Male 3	Hashtag_3	Sham Male 3	Hashtag_3	Sham Male 3	Hashtag_3	Sham Male 3	Hashtag_3	MI day 7 Male 3
Hashtag_4	sham anti-Ly6G 1	Hashtag_4	sham anti-Ly6G 1	Hashtag_4	MI isotype 4	Hashtag_4	male MI heart 4	Hashtag_4	male MI spleen 4	Hashtag_4	Sham Female 1	Hashtag_4	Sham Female 1	Hashtag_4	Sham Female 1	Hashtag_4	Sham Female 1	Hashtag_4	MI day 7 Male 4
Hashtag_5	sham anti-Ly6G 2	Hashtag_5	sham anti-Ly6G 2	Hashtag_5	MI isotype 5	Hashtag_5	male sham heart 1	Hashtag_5	male sham spleen 1	Hashtag_5	Sham Female 2	Hashtag_5	Sham Female 2	Hashtag_5	Sham Female 2	Hashtag_5	Sham Female 2	Hashtag_5	MI day 7 Male 5
Hashtag_6	sham anti-Ly6G 3	Hashtag_6	sham anti-Ly6G 3	Hashtag_6	MI anti-Ly6G 1	Hashtag_6	male sham heart 2	Hashtag_6	male sham spleen 2	Hashtag_6	Sham Female 3	Hashtag_6	Sham Female 3	Hashtag_6	Sham Female 3	Hashtag_6	Sham Female 3	Hashtag_6	MI day 7 female 1
Hashtag_7	MI isotype 1	Hashtag_7	MI isotype 1	Hashtag_7	MI anti-Ly6G 2	Hashtag_7	male sham heart 3	Hashtag_7	male sham spleen 3	Hashtag_7	Male MI 1	Hashtag_7	Male MI 1	Hashtag_7	Male MI 1	Hashtag_7	Male MI 1	Hashtag_7	MI day 7 female 2
Hashtag_8	MI isotype 2	Hashtag_8	MI isotype 2	Hashtag_8	MI anti-Ly6G 3	Hashtag_8	male control heart 1	Hashtag_8	male control spleen 1	Hashtag_8	Male MI 2	Hashtag_8	Male MI 2	Hashtag_8	Male MI 2	Hashtag_8	Male MI 2	Hashtag_8	MI day 7 female 3
Hashtag_9	MI isotype 3	Hashtag_9	MI isotype 3	Hashtag_9	MI anti-Ly6G 4	Hashtag_9	male control heart 2	Hashtag_9	male control spleen 2	Hashtag_9	Male MI 3	Hashtag_9	Male MI 3	Hashtag_9	Male MI 3	Hashtag_9	Male MI 3	Hashtag_9	MI day 7 female 4
Hashtag_10	MI anti-Ly6G 1	Hashtag_10	MI isotype 4	Hashtag_10	MI anti-Ly6G 5	Hashtag_10	male MI blood 1	Hashtag_10	male MI bone marrow 1	Hashtag_10	Male MI 4	Hashtag_10	Male MI 4	Hashtag_10	Male MI 4	Hashtag_10	Male MI 4	Hashtag_10	MI day 7 female 5
Hashtag_11	MI anti-Ly6G 2	Hashtag_11	MI anti-Ly6G 1			Hashtag_11	male MI blood 2	Hashtag_11	male MI bone marrow 2	Hashtag_11	Female MI 1	Hashtag_11	Female MI 1	Hashtag_11	Female MI 1	Hashtag_11	Female MI 1	Hashtag_11	MI day 7 female 6
Hashtag_12	MI anti-Ly6G 3	Hashtag_12	MI anti-Ly6G 2			Hashtag_12	male MI blood 3	Hashtag_12	male MI bone marrow 3	Hashtag_12	Female MI 2	Hashtag_12	Female MI 2	Hashtag_12	Female MI 2	Hashtag_12	Female MI 2
Hashtag_13	MI anti-Ly6G 4	Hashtag_13	MI anti-Ly6G 3			Hashtag_13	male MI blood 4	Hashtag_13	male MI bone marrow 4	Hashtag_13	Female MI 3	Hashtag_13	Female MI 3	Hashtag_13	Female MI 3	Hashtag_13	Female MI 3
Hashtag_14	MI anti-Ly6G 5	Hashtag_14	MI anti-Ly6G 4			Hashtag_14	male sham blood 1	Hashtag_14	male sham bone marrow 1	Hashtag_14	Female MI 4	Hashtag_14	Female MI 4	Hashtag_14	Female MI 4	Hashtag_14	Female MI 4
Hashtag_15	MI anti-Ly6G 6	Hashtag_15	MI anti-Ly6G 5			Hashtag_15	male sham blood 2	Hashtag_15	male sham bone marrow 2	Hashtag_15	Female MI 5	Hashtag_15	Female MI 5	Hashtag_15	Female MI 5	Hashtag_15	Female MI 5
						Hashtag_16	male sham blood 3	Hashtag_16	male sham bone marrow 3
						Hashtag_17	male control blood 1	Hashtag_17	male control bone marrow 1
						Hashtag_18	male control blood 2	Hashtag_18	male control bone marrow 2
Sample excluded from analysis

### Sheet: Table 2a CITEseq panels
Experiment 1 TotalSeq-A	Experiment 2 TotalSeq-A	Experiment 3 TotalSeq-A	Experiments 6-9 TotalSeq-A	Experiments 4-5 TotalSeq-B mouse cocktail (BioLegend)
Ly6G	Ly6G	Ly6G	Ly6G	anti-mouse CD4
CD11b	CD11b	CD11b	CD11b	anti-mouse CD8a
CD62L	CD62L	CD62L	CD62L	anti-mouse CD366 (Tim-3)
IAIE	IAIE	IA/IE (MHCII)	IA/IE (MHCII)	anti-mouse CD279 (PD-1)
ICAM1	ICAM1	CD54 (ICAM1)	CD54 (ICAM1)	anti-mouse CD117 (c-kit)
Ly6C	Ly6C	Ly6C	Ly6C	anti-mouse Ly-6C
CD115	CD115	CD115	CD115	anti-mouse/human CD11b
CXCR4	CXCR4	CXCR4	CXCR4	anti-mouse Ly-6G
MSR1	MSR1	Msr1	Msr1	anti-human/mouse CD49f
CD64	CD64	CD64	CD64	anti-mouse/human CD44
FCeRIa	FCeRIa	FCeRIa	FCeRIa	anti-mouse CD54
CCR3	CCR3	CCR3	CCR3	anti-mouse CD90.2 (Thy1.2)
CD49d	CD49d	CD49d	CD49d	anti-mouse CD73
CD80	CD80	CD80	CD80	anti-mouse CD49d
CD117	Sca1	CD117	CD117	anti-mouse CD200 (OX2)
Sca1	CD11c	Sca1	Sca1	Mouse IgG1, κ isotype Ctrl
CD11c	TIM4	CD11c	CD11c	Mouse IgG2a, κ isotype Ctrl
TIM4	CX3CR1	TIM4	TIM4	Mouse IgG2b, κ isotype Ctrl
CX3CR1	XCR1	CX3CR1	CX3CR1	anti-mouse CD19
XCR1	F480	XCR1	XCR1	Rat IgG2b, κ Isotype Ctrl
F480	CD86	F4/80	F4/80	anti-mouse CD45
CD86	CD135	CD86	CD86	anti-mouse CD25
CD135	CD103	CD135	CD135	anti-mouse/human CD45R/B220
CD103	CD169	CD103	CD103	anti-mouse CD115 (CSF-1R)
CD169	CD8a	CD169	CD169	anti-mouse CD11c
CD8a	SiglecH	CD8a	CD8a	anti-mouse CD5
SiglecH	CD19	SiglecH	SiglecH	anti-mouse CD62L
CD19	CD3	CD19	CD19	anti-mouse F4/80
CD3	CD63	CD3	CD3	anti-mouse FcεRIα
CD63	CD9	CD63	CD63	anti-mouse I-A/I-E
CD9	CD163	CD9	CD9	anti-mouse NK-1.1
CD163	NK11	CD163	CD163	anti-mouse TCR β chain
NK11	CD127	NK1.1	NK1.1	anti-mouse Ly-6A/E (Sca-1)
CD279	CD68	CD279	CD279	anti-mouse CD45.2
CD127	Sirpa	CD127	CD127	anti-human/mouse/rat CD278 (ICOS)
CD68	CD274	CD68	CD68	anti-mouse CD3
Sirpa	ITGB7	Sirpa	Sirpa	anti-mouse CD274 (B7-H1, PD-L1)
CD274	CD4	CD274	CD274	anti-mouse/rat/human CD27
ITGB7	CD26	ITGB7	ITGB7	anti-mouse CD20
CD4	MGL2	CD4	CD4	anti-mouse CD357 (GITR)
CD26	TCRgd	CD26	CD26	anti-mouse CD69
MGL2	CCR2	MGL2	MGL2	anti-mouse CD127 (IL-7Rα)
TCRgd	CD21_35	TCRgd	TCRgd	anti-mouse CD86
CCR2	CD43	CCR2	CD44	anti-mouse CD103
CD44	Hamster	CD44	CD21/35	anti-mouse CD150 (SLAM)
CD21_35	Rat_IgG1	CD21/35	CD43	anti-mouse TCR Vγ2
CD43	Rat_IgG2a	CD43	Armenian Hamster IgG Isotype Ctrl	anti-mouse CD24
Hamster	Rat_IgG2b	Armenian Hamster IgG Isotype Ctrl	Rat IgG1, κ Isotype Ctrl	anti-human/mouse integrin β7
Rat_IgG1	CD47	Rat IgG1, κ Isotype Ctrl	Rat IgG2a, κ Isotype Ctrl	anti-mouse CD106
Rat_IgG2a	SiglecF	Rat IgG2a, κ Isotype Ctrl	Rat IgG2b, κ Isotype Ctrl	anti-mouse CD122 (IL-2Rβ)
Rat_IgG2b	CD137	Rat IgG2b, κ Isotype Ctrl	CD47	anti-mouse CD183 (CXCR3)
CD47	CD36	CD47	SiglecF	anti-mouse CD8b (Ly-3)
SiglecF	CCR5	SiglecF	CD137	anti-mouse TCR Vβ8.1, 8.2
CD137	CD278	CD137	CD36	Rat IgG1, κ isotype Ctrl
CD36	PIRAB	CD36	CCR5	Rat IgG2a, κ Isotype Ctrl
CCR5	CD5	CCR5	CD278	Armenian Hamster IgG Isotype Ctrl
CD278	CD304	CD278	PIR-A_B	anti-mouse/human KLRG1 (MAFA)
PIRAB	CD40	PIR-A_B	CD5	anti-mouse CD223 (LAG-3)
CD5	CD14	CD5	CD304	anti-mouse CD300LG (Nepmucin)
CD304	CD95	CD304	CD40	anti-mouse CD163
CD40	CD300cd	CD40	CD14	anti-mouse CD49b
CD14	IL1RL1	CD14	CD95	anti-mouse CD172a (SIRPα)
CD95	TCRbeta	CD95	CD300c_d	anti-mouse CD48
CD300cd	CD137L	CD300c_d	IL1RL1	anti-mouse CD170 (Siglec-F)
IL1RL1	CD178	IL1RL1	TCRbeta	anti-mouse CD169 (Siglec-1)
TCRbeta	CD55	TCRbeta	Mac2	anti-mouse CD41
CD137L	TIGIT	Mac2	CD137L	anti-mouse CD304 (Neuropilin-1)
CD178	CD226	CD137L	CD178	anti-mouse CD36
CD55	JAML	CD178	CD55	anti-mouse CD38
TIGIT	CXCR5	CD55	CD226	anti-mouse CD55 (DAF)
CD226	MGL1	CD226	TIGIT	anti-mouse CD63
CD39	CD24	TIGIT	CD39	anti-mouse CD68
JAML	CD88	CD39	JAML	anti-mouse CD79b (Igβ)
CXCR5	CD11a	JAML	CXCR5	anti-mouse CX3CR1
MGL1	CD81	CXCR5	MGL1	anti-mouse MERTK (Mer)
CD24	CD83	MGL1	CD24	anti-mouse CD301b (MGL2)
CD88	Podoplanin	CD24	CD88	anti-mouse Tim-4
CD11a	IgM	CD88	CD81	anti-mouse/rat XCR1
CD81	TIM3	CD11a	CD83	anti-mouse IgD
CD83	BTLA	CD81	Podoplanin	anti-mouse CD11a
Podoplanin	CD223	CD83	IgM	anti-mouse CD138 (Syndecan-1)
IgM	CD25	Podoplanin	TIM3	anti-mouse CD317 (BST2, PDCA-1)
TIM3	CD152	IgM	BTLA	anti-mouse CD9
BTLA	KLRG1	TIM3	CD223	anti-mouse CD34
CD223		BTLA	CD25	anti-mouse CD371 (CLEC12A)
CD25		CD223	CD152	anti-mouse CD22
CD152		CD25	KLRG1	anti-mouse Ly49H
KLRG1		CD152	CD41	anti-mouse Ly49D
		KLRG1		anti-mouse Ly-49A
		CD41		anti-mouse CD185 (CXCR5)
				anti-mouse CD49a
				anti-mouse CD1d (CD1.1, Ly-38)
				anti-mouse CD199 (CCR9)
				anti-mouse CD40
				anti-mouse CD31
				anti-mouse CD107a (LAMP-1)
				anti-mouse CD182 (CXCR2)
				anti-mouse/rat CD61
				anti-mouse Ly108
				anti-mouse CD98 (4F2)
				anti-mouse CD210 (IL-10 R)
				anti-mouse CD88 (C5aR)

### Sheet: Table 2b CITE-seqA references
CITE-seq Abs	Catalog Number	Company	Working Concentration (μg/mL)	name	barcode sequence
Ly6G	127655	Biolegend	2	Ly6G_TotalA	ACATTGACGCAACTA
CD11b	101265	Biolegend	2.5	CD11b_TotalA	TGAAGGCTCATTTGT
CD62L	104451	Biolegend	2	CD62L_TotalA	TGGGCCTAAGTCATC
IA/IE (MHCII)	107653	Biolegend	1.67	IAIE_TotalA	GGTCACCAGTATGAT
CD54 (ICAM1)	116127	Biolegend	2.5	ICAM1_TotalA	ATAACCGACACAGTG
Ly6C	128047	Biolegend	1.25	Ly6C_TotalA	AAGTCGTGAGGCATG
CD115	135533	Biolegend	2.5	CD115_TotalA	TTCCGTTGTTGTGAG
CXCR4	146520	Biolegend	2.5	CXCR4_TotalA	GTCGTGGTGTTGTTC
Msr1	154703	Biolegend	2.5	MSR1_TotalA	AGCTAGACACGTTGT
CD64	139325	Biolegend	2.5	CD64_TotalA	AGCAATTAACGGGAG
FCeRIa	134333	Biolegend	2.5	FCeRIa_TotalA	AGTCACCTCGAAGCT
CCR3	144523	Biolegend	2.5	CCR3_TotalA	TAGAACCGTATCCGT
CD49d	103623	Biolegend	2.5	CD49d_TotalA	CGCTTGGACGCTTAA
CD80	104745	Biolegend	2.5	CD80_TotalA	GACCCGGTGTCATTT
CD117	105843	Biolegend	2.5	CD117_TotalA	TGCATGTCATCGGTG
Sca1	108147	Biolegend	2.5	Sca1_TotalA	TTCCTTTCCTACGCA
CD11c	117355	Biolegend	2.5	CD11c_TotalA	GTTATGGACGCTTGC
TIM4	130011	Biolegend	2.5	TIM4_TotalA	TGCTGGAGGGTATTC
CX3CR1	149041	Biolegend	2.5	CX3CR1_TotalA	CACTCTCAGTCCTAT
XCR1	148227	Biolegend	2.5	XCR1_TotalA	TCCATTACCCACGTT
F4/80	123153	Biolegend	2.5	F480_TotalA	TTAACTTCAGCCCGT
CD86	105047	Biolegend	2.5	CD86_TotalA	CTGGATTTGTGTATC
CD135	135316	Biolegend	2.5	CD135_TotalA	GTAGCAAGATTCAAG
CD103	121437	Biolegend	2.5	CD103_TotalA	TTCATTAGCCCGCTG
CD169	142425	Biolegend	2.5	CD169_TotalA	ATTGACGACAGTCAT
CD8a	100773	Biolegend	2.5	CD8a_TotalA	TACCCGTAATAGCGT
SiglecH	129615	Biolegend	2.5	SiglecH_TotalA	CCGCACCTACATTAG
CD19	115559	Biolegend	2.5	CD19_TotalA	ATCAGCCATGTCAGT
CD3	100251	Biolegend	2,5	CD3_TotalA	GTATGTCCGCTCGAT
CD63	143915	Biolegend	2.5	CD63_TotalA	ATCCGACACGTATTA
CD9	124819	Biolegend	2.5	CD9_TotalA	TAGCAGTCACTCCTA
CD163	155303	Biolegend	2.5	CD163_TotalA	GAGCAAGATTAAGAC
NK1.1	108755	Biolegend	2.5	NK11_TotalA	GTAACATTACTCGTC
CD279	109123	Biolegend	2.5	CD279_TotalA	GAAAGTCAAAGCACT
CD127	135045	Biolegend	2.5	CD127_TotalA	GTGTGAGGCACTCTT
CD68	137031	Biolegend	2.5	CD68_TotalA	CTTTCTTTCACGGGA
Sirpa	144033	Biolegend	2.5	Sirpa_TotalA	GATTCCCTTGTAGCA
CD274	153604	Biolegend	2.5	CD274_TotalA	TCGATTCCACCAACT
ITGB7	321227	Biolegend	2.5	ITGB7_TotalA	TCCTTGGATGTACCG
CD4	100569	Biolegend	2.5	CD4_TotalA	AACAAGACCCTTGAG
CD26	137811	Biolegend	2.5	CD26_TotalA	ATGGCCTGTCATAAT
MGL2	146817	Biolegend	2.5	MGL2_TotalA	CTTGCCTTGCGATTT
TCRgd	118137	Biolegend	2.5	TCRgd_TotalA	AACCCAAATAGCTGA
CD44	103045	Biolegend	2.5	CD44_TotalA	TGGCTTCAGGTCCTA
CD21/35	123427	Biolegend	2.5	CD21_35_TotalA	GGATAATTTCGATCC
CD43	143211	Biolegend	2.5	CD43_TotalA	TTGGAGGGTTGTGCT
Armenian Hamster IgG Isotype Ctrl	400973	Biolegend	2.5	Hamster_TotalA	CCTGTCATTAAGACT
Rat IgG1, κ Isotype Ctrl	400459	Biolegend	2.5	Rat_IgG1_TotalA	ATCAGATGCCCTCAT
Rat IgG2a, κ Isotype Ctrl	400571	Biolegend	2.5	Rat_IgG2a_TotalA	AAGTCAGGTTCGTTT
Rat IgG2b, κ Isotype Ctrl	400673	Biolegend	2.5	Rat_IgG2b_TotalA	GATTCTTGACGACCT
CD47	127535	Biolegend	2.5	CD47_TotalA	GAGATGTCTTTCGCC
SiglecF	155513	Biolegend	2.5	SiglecF_TotalA	TCAATCTCCGTCGCT
CD137	106111	Biolegend	2.5	CD137_TotalA	TCCCTGTATAGATGA
CD36	102621	Biolegend	2.5	CD36_TotalA	TTTGCCGCTACGACA
CCR5	107019	Biolegend	2.5	CCR5_TotalA	ACCAGTTGTCATTAC
CD278	117409	Biolegend	2.5	CD278_TotalA	ACTGCCATATCCCTA
PIR-A_B	144105	Biolegend	2.5	PIRAB_TotalA	TGTAGAGTCAGACCT
CD5	100637	Biolegend	2.5	CD5_TotalA	CAGCTCAGTGTGTTG
CD304	145215	Biolegend	2.5	CD304_TotalA	CCAGCTCATTCAACG
CD40	124633	Biolegend	2.5	CD40_TotalA	ATTTGTATGCTGGAG
CD14	123333	Biolegend	2.5	CD14_TotalA	AACCAACAGTCACGT
CD95	152614	Biolegend	2.5	CD95_TotalA	CACATCGTTTGTGTA
CD300c_d	148005	Biolegend	2.5	CD300cd_TotalA	GTGATCTAAGATGCG
IL1RL1	145317	Biolegend	2.5	IL1RL1_TotalA	GCGATGGAGCATGTT
TCRbeta	109247	Biolegend	2.5	TCRbeta_TotalA	TCCTATGGGACTCAG
Mac2	125421	Biolegend	2.5	Mac2_TotalA	GATGCAATTAGCCGG
CD137L	107109	Biolegend	2.5	CD137L_TotalA	CAGTTCAGTACGCAG
CD178	106613	Biolegend	2.5	CD178_TotalA	GTCACGTAGTATCTT
CD55	131809	Biolegend	2.5	CD55_TotalA	ATTGTTGTCAGACCA
CD226	128823	Biolegend	2.5	CD226_TotalA	ACGCAGTATTTCCGA
TIGIT	142115	Biolegend	2.5	TIGIT_TotalA	GAAAGTCGCCAACAG
CD39	143813	Biolegend	2.5	CD39_TotalA	GCGTATTTAACCCGT
JAML	128507	Biolegend	2.5	JAML_TotalA	GTTATGGTTCGTGTT
CXCR5	145535	Biolegend	2.5	CXCR5_TotalA	ACGTAGTCACCTAGT
MGL1	145611	Biolegend	2.5	MGL1_TotalA	TGTATTTACTCACCG
CD24	101841	Biolegend	2.5	CD24_TotalA	TATATCTTTGCCGCA
CD88	135817	Biolegend	2.5	CD88_TotalA	GCAGTCCTACATTGA
CD81	104917	Biolegend	2.5	CD81_TotalA	TTGTCACCAACTTCC
CD83	121519	Biolegend	2.5	CD83_TotalA	TCTCAGGCTTCCTAG
Podoplanin	127427	Biolegend	2.5	Pdpn_TotalA	GGGCGATTTAGTGTG
IgM	406535	Biolegend	2.5	IgM_TotalA	AGCTACGCATTCAAT
TIM3	119729	Biolegend	2.5	TIM3_TotalA	ATTGGCACTCAGATG
BTLA	139113	Biolegend	2.5	BTLA_TotalA	TGACCCTATTGAGAA
CD223	125229	Biolegend	2.5	CD223_TotalA	ATTCCGTCCCTAAGG
CD25	102055	Biolegend	2.5	CD25_TotalA	ACCATGAGACACAGT
CD152	106325	Biolegend	2.5	CD152_TotalA	AGTGTTTGTCCTGGT
KLRG1	138431	Biolegend	2.5	KLRG1_TotalA	GTAGTAGGCTAGACC
CD41	133937	Biolegend	2.5	CD41_TotalA	ACTTGGATGGACACT
CCR2	150625	Biolegend	2.5	CCR2_TotalA	AGTGCGATCTGCAAC
CD11a	101125	Biolegend	2.5	CD11a_TotalA	AGAGTCTCCCTTTAG

### Sheet: Table 2c CITE-seqB references
TotalSeq™-B Mouse Universal Cocktail, V1.0, Biolegend, 199902
Description	Clone	Sequence
anti-mouse CD4	RM4-5	AACAAGACCCTTGAG
anti-mouse CD8a	53-6.7	TACCCGTAATAGCGT
anti-mouse CD366 (Tim-3)	RMT3-23	ATTGGCACTCAGATG
anti-mouse CD279 (PD-1)	RMP1-30	GAAAGTCAAAGCACT
anti-mouse CD117 (c-kit)	2B8	TGCATGTCATCGGTG
anti-mouse Ly-6C	HK1.4	AAGTCGTGAGGCATG
anti-mouse/human CD11b	M1/70	TGAAGGCTCATTTGT
anti-mouse Ly-6G	1A8	ACATTGACGCAACTA
anti-human/mouse CD49f	GoH3	TTCCGAGGATGATCT
anti-mouse/human CD44	IM7	TGGCTTCAGGTCCTA
anti-mouse CD54	YN1/1.7.4	ATAACCGACACAGTG
anti-mouse CD90.2 (Thy1.2)	30-H12	CCGATCAGCCGTTTA
anti-mouse CD73	TY/11.8	ACACTTAACGTCTGG
anti-mouse CD49d	R1-2	CGCTTGGACGCTTAA
anti-mouse CD200 (OX2)	OX-90	TCAATTCCGGTAGTC
Mouse IgG1, κ isotype Ctrl	MOPC-21	GCCGGACGACATTAA
Mouse IgG2a, κ isotype Ctrl	MOPC-173	CTCCTACCTAAACTG
Mouse IgG2b, κ isotype Ctrl	MPC-11	ATATGTATCACGCGA
anti-mouse CD19	6D5	ATCAGCCATGTCAGT
Rat IgG2b, κ Isotype Ctrl	RTK4530	GATTCTTGACGACCT
anti-mouse CD45	30-F11	TGGCTATGGAGCAGA
anti-mouse CD25	PC61	ACCATGAGACACAGT
anti-mouse/human CD45R/B220	RA3-6B2	CCTACACCTCATAAT
anti-mouse CD115 (CSF-1R)	AFS98	TTCCGTTGTTGTGAG
anti-mouse CD11c	N418	GTTATGGACGCTTGC
anti-mouse CD5	53-7.3	CAGCTCAGTGTGTTG
anti-mouse CD62L	MEL-14	TGGGCCTAAGTCATC
anti-mouse F4/80	BM8	TTAACTTCAGCCCGT
anti-mouse FcεRIα	MAR-1	AGTCACCTCGAAGCT
anti-mouse I-A/I-E	M5/114.15.2	GGTCACCAGTATGAT
anti-mouse NK-1.1	PK136	GTAACATTACTCGTC
anti-mouse TCR β chain	H57-597	TCCTATGGGACTCAG
anti-mouse Ly-6A/E (Sca-1)	D7	TTCCTTTCCTACGCA
anti-mouse CD45.2	104	CACCGTCATTCAACC
anti-human/mouse/rat CD278 (ICOS)	C398.4A	CGCGCACCCATTAAA
anti-mouse CD3	17A2	GTATGTCCGCTCGAT
anti-mouse CD274 (B7-H1, PD-L1)	MIH6	TCGATTCCACCAACT
anti-mouse/rat/human CD27	LG.3A10	CAAGGTATGTCACTG
anti-mouse CD20	SA275A11	TCCACTCCCTGTATA
anti-mouse CD357 (GITR)	DTA-1	GGCACTCTGTAACAT
anti-mouse CD69	H1.2F3	TTGTATTCCGCCATT
anti-mouse CD127 (IL-7Rα)	A7R34	GTGTGAGGCACTCTT
anti-mouse CD86	GL-1	CTGGATTTGTGTATC
anti-mouse CD103	2E7	TTCATTAGCCCGCTG
anti-mouse CD150 (SLAM)	TC15-12F12.2	CAACGCCTAGAAACC
anti-mouse TCR Vγ2	UC3-10A6	AAGCTGCACCGTAAT
anti-mouse CD24	M1/69	TATATCTTTGCCGCA
anti-human/mouse integrin β7	FIB504	TCCTTGGATGTACCG
anti-mouse CD106	429 (MVCAM.A)	CGTTCCTACCTACCT
anti-mouse CD122 (IL-2Rβ)	5H4	GGTATGCGACACTTA
anti-mouse CD183 (CXCR3)	CXCR3-173	GTTCACGCCGTGTTA
anti-mouse CD8b (Ly-3)	YTS156.7.7	TTCCCTCTATGGAGC
anti-mouse TCR Vβ8.1, 8.2	KJ16-133.18	ACTATCCGTTGTGCT
Rat IgG1, κ isotype Ctrl	RTK2071	ATCAGATGCCCTCAT
Rat IgG2a, κ Isotype Ctrl	RTK2758	AAGTCAGGTTCGTTT
Armenian Hamster IgG Isotype Ctrl	HTK888	CCTGTCATTAAGACT
anti-mouse/human KLRG1 (MAFA)	2F1/KLRG1	GTAGTAGGCTAGACC
anti-mouse CD223 (LAG-3)	C9B7W	ATTCCGTCCCTAAGG
anti-mouse CD300LG (Nepmucin)	ZAQ5	CGGTCCGTATCATTT
anti-mouse CD163	S15049I	GAGCAAGATTAAGAC
anti-mouse CD49b	HMα2	CGCGTTAGTAGAGTC
anti-mouse CD172a (SIRPα)	P84	GATTCCCTTGTAGCA
anti-mouse CD48	HM48-1	AGAACCGCCGTAGTT
anti-mouse CD170 (Siglec-F)	S17007L	TCAATCTCCGTCGCT
anti-mouse CD169 (Siglec-1)	3D6.112	ATTGACGACAGTCAT
anti-mouse CD41	MWReg30	ACTTGGATGGACACT
anti-mouse CD304 (Neuropilin-1)	3E12	CCAGCTCATTCAACG
anti-mouse CD36	HM36	TTTGCCGCTACGACA
anti-mouse CD38	90	CGTATCCGTCTCCTA
anti-mouse CD55 (DAF)	RIKO-3	ATTGTTGTCAGACCA
anti-mouse CD63	NVG-2	ATCCGACACGTATTA
anti-mouse CD68	FA-11	CTTTCTTTCACGGGA
anti-mouse CD79b (Igβ)	HM79-12	TAACTCAGTGCGAGT
anti-mouse CX3CR1	SA011F11	CACTCTCAGTCCTAT
anti-mouse MERTK (Mer)	2B10C42	AGTAGAGCAACTCGT
anti-mouse CD301b (MGL2)	URA-1	CTTGCCTTGCGATTT
anti-mouse Tim-4	RMT4-54	TGCTGGAGGGTATTC
anti-mouse/rat XCR1	ZET	TCCATTACCCACGTT
anti-mouse IgD	11-26c.2a	TCATATCCGTTGTCC
anti-mouse CD11a	M17/4	AGAGTCTCCCTTTAG
anti-mouse CD138 (Syndecan-1)	281-2	GCGTTTGTATGTACT
anti-mouse CD317 (BST2, PDCA-1)	927	TGTGGTAGCCCTTGT
anti-mouse CD9	MZ3	TAGCAGTCACTCCTA
anti-mouse CD34	SA376A4	AAACTCAGGTCCTTC
anti-mouse CD371 (CLEC12A)	5D3/CLEC12A	GCGAGAAATCTGCAT
anti-mouse CD22	OX-97	AGGTCCTCTCTGGAT
anti-mouse Ly49H	3D10	CCAGTAGGCTTATTA
anti-mouse Ly49D	4E5	TATATCCCTCAACGC
anti-mouse Ly-49A	YE1/48.10.6	AATTCCGTCAGATGA
anti-mouse CD185 (CXCR5)	L138D7	ACGTAGTCACCTAGT
anti-mouse CD49a	HMα1	CCATTCATTTGTGGC
anti-mouse CD1d (CD1.1, Ly-38)	1B1	CAACTTGGCCGAATC
anti-mouse CD199 (CCR9)	CW-1.2	CCCTCTGGTATGGTT
anti-mouse CD40	3/23	ATTTGTATGCTGGAG
anti-mouse CD31	390	GCTGTAGTATCATGT
anti-mouse CD107a (LAMP-1)	1D4B	AAATCTGTGCCGTAC
anti-mouse CD182 (CXCR2)	SA044G4	TTTCCTTGTAGAGCG
anti-mouse/rat CD61	2C9.G2 (HMβ3-1)	TTCTTTACCCGCCTG
anti-mouse Ly108	330-AJ	CGATTCTTTGCGAGT
anti-mouse CD98 (4F2)	RL388	TCCTTCCTTTGTAGC
anti-mouse CD210 (IL-10 R)	1B1.3a	CACCAACGCTTCAAG
anti-mouse CD88 (C5aR)	20/70	GCAGTCCTACATTGA

### Sheet: Table 3 antibodies
name	company	reference	clone	dilution
anti-CD45.2-APC	Biolegend	109814	104	2.5 µg i.v.
anti-CD45.2-BV421	Biolegend	109832	104	2.5 µg i.v.
anti-CD45.2-AF488	Biolegend	109815	104	300
anti-CD45.2-AF700	Biolegend	109821	104	300
anti-CD45-AF488	Biolegend	103121	30-F11	300
anti-CD45-AF700	Biolegend	103128	30-F11	300
anti-CD11b-PerCPCy5.5	Biolegend	101228	M1/70	300
anti-NK1.1-Pe-Cy7	Biolegend	108714	PK136	200
anti-CXCR2-PE	Biolegend	149316	SA044G4	100
anti-CD19 PE-Cy7	Biolegend	152417	1D3/CD19	200
anti-CD3-PE-Cy7	Biolegend	100219	17A2	200
anti-CD62L-BV605	Biolegend	104438	MEL-14	300
anti-TCRgd-FITC	Biolegend	107504	UC7-13D5	100
anti-SiglecF-PE	Thermofisher	12-1702-82	1RNM44N	100
anti-ICAM1-PerCP5.5	Biolegend	116124	YN1/1.74	300
anti-TCRb-APC	Biolegend	109212	H57597	300
anti-MEFKS4-APC	Miltenyi Biotec	130-120-802	MEFSK4	50
anti-CD31-PE	Biolegend	160204	W18222B	100
anti-Ly6G-Pacific Blue	Biolegend	127612	1A8	300
Rat anti-mouse CD68	Biolegend	137001	FA-11	1:200
Rat anti-mouse Ly6G	Biolegend	127602	1A8	1:200
Rabbit anti-mouse PDGFRa	Abcam	ab203491	EPR22059-270	1:200
Goat anti-rabbit AF555	Invitrogen	A21429		1:1000
Goat anti-rat Alexa488	Thermofisher	11006		1:500
anti-mouse CD3 eBioscience™	ThermoFisher	16-0032-85	17A2	2µg/mL
anti-mouse CD28 eBioscience™	ThermoFisher	16-0281-85	37.51	2µg/mL
rat IgG2aκ anti-mouse Ly6G InVivoPlus™	BioXCell	BP0075-1	1A8
rat IgG2aκ isotype control InVivoPlus™	BioXCell	BP0089	2A3
mouse anti-rat IgG2aκ InVivoPlus™	BioXCell	BE0122	MAR 18.5

### Sheet: Table 4 Scores
PMID: 32811295	PMID: 38769374	PMID: 32719519	PMID: 32719519	PMID: 32719519	PMID: 31586405, PMID: 36399478	PMID: 31586405, PMID: 36399478	PMID: 31586405, PMID: 36399478	PMID: 31586405, PMID: 36399478	PMID: 31586405, PMID: 36399478	PMID: 31586405, PMID: 36399478
BM proximity	NETosis	ROS production	Chemotaxis	Activation	ECM Glycoprot	ECM regulators	proteoglycans	Collagens	ECM affiliated prot	Secreted factors
Mmp8	akt1	Cyba	C5ar1	Abr	5430419D17Rik	1810010H24Rik	Acan	Col10a1	Anxa1	Amh
Ifitm6	akt2	Cybb	Ccl1	Ptafr	Abi3bp	2010005H15Rik	Aspn	Col11a1	Anxa10	Angpt1
Mmp25	atg7	Cyp1a1	Ccl11	Tyrobp	Adipoq	8030411F24Rik	Bcan	Col11a2	Anxa11	Angpt2
Retnlg	clec6a	Cyp1a2	Ccl12	Stx11	Aebp1	9230104L09Rik	Bgn	Col12a1	Anxa13	Angpt4
Lcn2	csf3	Cyp1b1	Ccl17	Bcr	Agrn	A2m	Chad	Col13a1	Anxa2	Angptl1
Olfm4	ctsg	Ddah1	Ccl19	Syk	Ambn	Adam10	Chadl	Col14a1	Anxa3	Angptl2
Chil3	cybb	Duox1	Ccl2	Vamp7	Amelx	Adam11	Dcn	Col15a1	Anxa4	Angptl3
Itgb2	dnase1	Duox2	Ccl20	Dnase1	AW551984	Adam12	Epyc	Col16a1	Anxa5	Angptl4
Fpr1	elane	Gbf1	Ccl21a	Dnase1l3	Bglap2	Adam15	Esm1	Col17a1	Anxa6	Angptl6
Ltf	entpd4	Hsp90aa1	Ccl21b	Fcer1g	Bglap3	Adam17	Fmod	Col18a1	Anxa7	Angptl7
Camp	f3	Mpo	Ccl21c	Pram1	Bmper	Adam18	Hapln1	Col19a1	Anxa8	Areg
Lyz2	hmgb1	Ncf1	Ccl22	Itgb2	Bsph1	Adam19	Hapln2	Col1a1	Anxa9	Artn
Lyz1	il17a	Nos1	Ccl24	Itgam	Bsph2	Adam1a	Hapln3	Col1a2	C1qa	Bdnf
	il1b	Nos2	Ccl25	Cd177	Cdcp2	Adam1b	Hapln4	Col20a1	C1qb	Bmp10
	il6	Nos3	Ccl26	Anxa3	Cilp	Adam2	Hspg2	Col22a1	C1qc	Bmp15
	il8	P2rx4	Ccl3	Myo1f	Cilp2	Adam20	Impg1	Col23a1	C1ql1	Bmp2
	irak4	Rora	Ccl4		Coch	Adam21	Impg2	Col24a1	C1ql2	Bmp3
	itgam	Slc7a2	Ccl5		Colq	Adam22	Kera	Col25a1	C1ql3	Bmp4
	itgb2	Sod1	Ccl6		Comp	Adam23	Lum	Col26a1	C1ql4	Bmp5
	kcnn3	Sod2	Ccl7		Creld1	Adam24	Ncan	Col27a1	C1qtnf1	Bmp6
	mapk1	Spr	Ccl8		Creld2	Adam25	Nepn	Col28a1	C1qtnf2	Bmp7
	mapk3		Ccl9		Crim1	Adam26a	Nyx	Col2a1	C1qtnf3	Bmp8a
	mmp9		Cklf		Crispld1	Adam26b	Ogn	Col3a1	C1qtnf4	Bmp8b
	mpo		Csf3r		Crispld2	Adam28	Omd	Col4a1	C1qtnf5	Brinp2
	mtor		Cx3cl1		Ctgf	Adam29	Optc	Col4a2	C1qtnf6	Brinp3
	padi4		Cxadr		Cthrc1	Adam3	Podn	Col4a3	C1qtnf7	Btc
	ptafr		Cxcl1		Cyr61	Adam30	Podnl1	Col4a4	C1qtnf9	Cbln1
	pik3ca		Cxcl10		Ddx26b	Adam32	Prelp	Col4a5	Cd209a	Cbln2
	ripk1		Cxcl13		Dmbt1	Adam33	Prg2	Col4a6	Cd209b	Cbln3
	ripk3		Cxcl15		Dmp1	Adam34	Prg3	Col5a1	Cd209d	Cbln4
	selp		Cxcl2		Dpt	Adam39	Prg4	Col5a2	Clc	Ccbe1
	selplg		Cxcl3		Dspp	Adam4	Spock1	Col5a3	Clec10a	Ccl1
	siglec14		Cxcl5		Ecm1	Adam5	Spock2	Col6a1	Clec11a	Ccl11
	tlr2		Cxcl9		Ecm2	Adam6a	Spock3	Col6a2	Clec12a	Ccl12
	tlr4		Cxcr1		Edil3	Adam6b	Srgn	Col6a3	Clec12b	Ccl17
	tlr7		Cxcr2		Efemp1	Adam7	Vcan	Col6a4	Clec14a	Ccl19
	tlr8		Edn3		Efemp2	Adam8		Col6a5	Clec18a	Ccl2
	tnf		Fcer1g		Egfem1	Adam9		Col6a6	Clec1a	Ccl20
			Fcgr3		Egflam	Adamdec1		Col7a1	Clec1b	Ccl21a
			Gbf1		Eln	Adamts1		Col8a1	Clec2d	Ccl21b
			Gm2564		Emid1	Adamts10		Col8a2	Clec2e	Ccl21c
			Ifng		Emilin1	Adamts12		Col9a1	Clec2g	Ccl22
			Il17b		Emilin2	Adamts13		Col9a2	Clec2h	Ccl24
			Il1b		Emilin3	Adamts14		Col9a3	Clec2i	Ccl25
			Il1f10		Fbln1	Adamts15			Clec2j	Ccl26
			Il1rn		Fbln2	Adamts16			Clec2l	Ccl27a
			Itga1		Fbln5	Adamts17			Clec3a	Ccl28
			Itga9		Fbln7	Adamts18			Clec3b	Ccl3
			Itgam		Fbn1	Adamts19			Clec4a1	Ccl4
			Itgb2		Fbn2	Adamts2			Clec4a2	Ccl5
			Lgals3		Fga	Adamts20			Clec4a3	Ccl6
			Nckap1l		Fgb	Adamts3			Clec4a4	Ccl7
			Pde4b		Fgg	Adamts4			Clec4b1	Ccl8
			Pde4d		Fgl1	Adamts5			Clec4b2	Ccl9
			Pf4		Fgl2	Adamts6			Clec4d	Cfc1
			Pla2g1b		Fn1	Adamts7			Clec4e	Chrd
			Ppbp		Fndc1	Adamts8			Clec4f	Chrdl1
			Prex1		Fndc7	Adamts9			Clec4g	Chrdl2
			Prkca		Fndc8	Adamtsl1			Clec4n	Clcf1
			S100a8		Fras1	Adamtsl2			Clec5a	Cntf
			S100a9		Gas6	Adamtsl3			Clec7a	Crhbp
			Slc37a4		Gldn	Adamtsl4			Clec9a	Crlf1
			Spp1		Hmcn1	Adamtsl5			Colec10	Crlf3
			Syk		Hmcn2	Agt			Colec11	Crnn
			Tgfb2		Ibsp	AI182371			Colec12	Csf1
			Trem1		Igfals	Ambp			Cspg4	Csf2
			Trem3		Igfbp1	Astl			Cspg5	Csf3
			Vav1		Igfbp2	BC048546			Elfn1	Ctf1
			Vav3		Igfbp3	BC051665			Elfn2	Ctf2
			Xcl1		Igfbp4	BC100530			Emcn	Cx3cl1
					Igfbp5	BC117090			Fcna	Cxcl1
					Igfbp6	Bmp1			Fcnb	Cxcl10
					Igfbp7	Cd109			Frem1	Cxcl11
					Igfbpl1	Cela1			Frem2	Cxcl12
					Igsf10	Cela2a			Frem3	Cxcl13
					Kcp	Cela3b			Gm7534	Cxcl14
					Lama1	Cpn2			Gm9573	Cxcl15
					Lama2	Cst10			Gpc1	Cxcl2
					Lama3	Cst11			Gpc2	Cxcl3
					Lama4	Cst12			Gpc3	Cxcl5
					Lama5	Cst13			Gpc4	Cxcl9
					Lamb1	Cst3			Gpc5	Dhh
					Lamb2	Cst6			Gpc6	Ebi3
					Lamb3	Cst7			Grem1	Eda
					Lamc1	Cst8			Grifin	Egf
					Lamc2	Cst9			Hpx	Egfl6
					Lamc3	Csta1			Itln1	Egfl7
					Lgi1	Cstb			Itlnb	Egfl8
					Lgi2	Cstl1			Lgals1	Epgn
					Lgi3	Cts3			Lgals12	Epo
					Lgi4	Cts6			Lgals2	Ereg
					Lrg1	Cts7			Lgals3	Fam132a
					Ltbp1	Cts8			Lgals4	Fam132b
					Ltbp2	Ctsa			Lgals6	Fasl
					Ltbp3	Ctsb			Lgals7	Fgf1
					Ltbp4	Ctsc			Lgals8	Fgf10
					Matn1	Ctsd			Lgals9	Fgf11
					Matn2	Ctse			Lgalsl	Fgf12
					Matn3	Ctsf			Lman1	Fgf13
					Matn4	Ctsg			Lman1l	Fgf14
					Mepe	Ctsh			Mbl1	Fgf15
					Mfap1a	Ctsj			Mbl2	Fgf16
					Mfap1b	Ctsk			Muc1	Fgf17
					Mfap2	Ctsl			Muc13	Fgf18
					Mfap3	Ctsll3			Muc15	Fgf2
					Mfap4	Ctsm			Muc16	Fgf20
					Mfap5	Ctso			Muc19	Fgf21
					Mfge8	Ctsq			Muc2	Fgf22
					Mgp	Ctsr			Muc20	Fgf23
					Mmrn1	Ctss			Muc3	Fgf3
					Mmrn2	Ctsw			Muc4	Fgf4
					Ndnf	Ctsz			Muc5ac	Fgf5
					Nell1	Egln1			Muc5b	Fgf6
					Nell2	Egln2			Muc6	Fgf7
					Nid1	Egln3			Mucl1	Fgf8
					Nid2	Elane			Ovgp1	Fgf9
					Nov	F10			Parm1	Fgfbp1
					Npnt	F12			Plxdc1	Fgfbp3
					Ntn1	F13a1			Plxdc2	Figf
					Ntn3	F13b			Plxna1	Flg
					Ntn4	F2			Plxna2	Flg2
					Ntn5	F7			Plxna3	Flt3l
					Ntng1	F9			Plxna4	Frzb
					Ntng2	Fam20a			Plxnb1	Fst
					Oit3	Fam20b			Plxnb2	Fstl1
					Otog	Fam20c			Plxnb3	Fstl3
					Otogl	Gm10334			Plxnc1	Gdf1
					Otol1	Gm13011			Plxnd1	Gdf10
					Papln	Gm4758			Prol1	Gdf11
					Pcolce	Gm4787			Reg1	Gdf15
					Pcolce2	Gm5347			Reg2	Gdf2
					Postn	Gm5409			Reg3a	Gdf3
					Pxdn	Gm5416			Reg3b	Gdf5
					Reln	Gm5483			Reg3d	Gdf6
					Rspo1	Gm5771			Reg3g	Gdf7
					Rspo2	Habp2			Reg4	Gdf9
					Rspo3	Hpse			Sdc1	Gdnf
					Rspo4	Hpse2			Sdc2	Gh
					Sbspon	Hrg			Sdc3	Gm13271
					Slamf6	Htra1			Sdc4	Gm13272
					Slit1	Htra3			Sema3a	Gm13275
					Slit2	Htra4			Sema3b	Gm13276
					Slit3	Hyal1			Sema3c	Gm13277
					Smoc1	Hyal2			Sema3d	Gm13278
					Smoc2	Hyal3			Sema3e	Gm13279
					Sned1	Hyal4			Sema3f	Gm13283
					Sparc	Hyal5			Sema3g	Gm13285
					Sparcl1	Hyal6			Sema4a	Gm13287
					Spon1	Itih1			Sema4b	Gm13288
					Spon2	Itih2			Sema4c	Gm13289
					Spp1	Itih3			Sema4d	Gm13290
					Srpx	Itih4			Sema4f	Gm13306
					Srpx2	Itih5			Sema4g	Gm5849
					Sspo	Kazald1			Sema5a	Hbegf
					Svep1	Kng1			Sema5b	Hcfc1
					Tecta	Kng2			Sema6a	Hcfc2
					Tectb	Ky			Sema6b	Hgf
					Tgfbi	Lepre1			Sema6c	Hgfac
					Thbs1	Leprel1			Sema6d	Hhip
					Thbs2	Leprel2			Sema7a	Hrnr
					Thbs3	Lox			Sfta2	Ifna1
					Thbs4	Loxl1			Sftpa1	Ifna11
					Thsd4	Loxl2			Sftpb	Ifna12
					Tinag	Loxl3			Sftpc	Ifna13
					Tinagl1	Loxl4			Sftpd	Ifna14
					Tnc	Masp1				Ifna15
					Tnfaip6	Masp2				Ifna16
					Tnn	Mep1a				Ifna2
					Tnr	Mep1b				Ifna4
					Tnxb	Mmp10				Ifna5
					Tsku	Mmp11				Ifna6
					Tspear	Mmp12				Ifna7
					Vit	Mmp13				Ifna9
					Vtn	Mmp14				Ifnab
					Vwa1	Mmp15				Ifnb1
					Vwa2	Mmp16				Ifne
					Vwa3a	Mmp17				Ifng
					Vwa3b	Mmp19				Ifnk
					Vwa5a	Mmp1a				Ifnz
					Vwa5b1	Mmp1b				Igf1
					Vwa5b2	Mmp2				Igf2
					Vwa7	Mmp20				Ihh
					Vwa9	Mmp21				Il10
					Vwce	Mmp23				Il11
					Vwde	Mmp24				Il12a
					Vwf	Mmp25				Il12b
					Wisp1	Mmp27				Il13
					Wisp2	Mmp28				Il15
					Wisp3	Mmp3				Il16
					Zp1	Mmp7				Il17a
					Zp2	Mmp8				Il17b
					Zp3	Mmp9				Il17c
					Zp3r	Mug2				Il17d
					Zpld1	Ngly1				Il17f
						Ogfod1				Il18
						Ogfod2				Il19
						P4ha1				Il1a
						P4ha2				Il1b
						P4ha3				Il1f10
						P4htm				Il1f5
						Pamr1				Il1f6
						Pappa				Il1f8
						Pappa2				Il1f9
						Pcsk5				Il1rn
						Pcsk6				Il2
						Plat				Il20
						Plau				Il22
						Plg				Il23a
						Plod1				Il24
						Plod2				Il25
						Plod3				Il3
						Prss1				Il34
						Prss12				Il4
						Prss2				Il5
						Prss3				Il6
						Pzp				Il7
						Serpina10				Il9
						Serpina11				Inha
						Serpina12				Inhba
						Serpina1a				Inhbb
						Serpina1b				Inhbc
						Serpina1c				Inhbe
						Serpina1d				Ins1
						Serpina1e				Ins2
						Serpina1f				Insl3
						Serpina3a				Insl5
						Serpina3b				Insl6
						Serpina3c				Ism1
						Serpina3f				Ism2
						Serpina3g				Kitl
						Serpina3k				Lefty1
						Serpina3m				Lefty2
						Serpina3n				Lep
						Serpina5				Lif
						Serpina6				Lta
						Serpina7				Ltb
						Serpina9				Mdk
						Serpinb10				Megf10
						Serpinb11				Megf11
						Serpinb12				Megf6
						Serpinb13				Megf8
						Serpinb1a				Megf9
						Serpinb1b				Mst1
						Serpinb1c				Mstn
						Serpinb2				Ngf
						Serpinb3a				Nodal
						Serpinb3b				Nrg1
						Serpinb3c				Nrg2
						Serpinb3d				Nrg3
						Serpinb5				Nrg4
						Serpinb6a				Nrtn
						Serpinb6b				Ntf3
						Serpinb6c				Ntf5
						Serpinb6d				Osm
						Serpinb7				Pdgfa
						Serpinb8				Pdgfb
						Serpinb9				Pdgfc
						Serpinb9b				Pdgfd
						Serpinb9c				Pf4
						Serpinb9d				Pgf
						Serpinb9e				Pik3ip1
						Serpinb9f				Ppbp
						Serpinb9g				Prl
						Serpinc1				Prl2a1
						Serpind1				Prl2b1
						Serpine1				Prl2c1
						Serpine2				Prl2c2
						Serpine3				Prl2c3
						Serpinf1				Prl2c4
						Serpinf2				Prl2c5
						Serping1				Prl3a1
						Serpinh1				Prl3b1
						Serpini1				Prl3c1
						Serpini2				Prl3d1
						Slpi				Prl3d2
						Spam1				Prl3d3
						Spinkl				Prl4a1
						St14				Prl5a1
						Stfa1				Prl6a1
						Stfa2				Prl7a1
						Stfa2l1				Prl7a2
						Stfa3				Prl7b1
						Sulf1				Prl7c1
						Sulf2				Prl7d1
						Tgm1				Prl8a1
						Tgm2				Prl8a2
						Tgm3				Prl8a6
						Tgm4				Prl8a8
						Tgm5				Prl8a9
						Tgm6				Pspn
						Tgm7				Ptn
						Timp1				Rptn
						Timp2				S100a1
						Timp3				S100a10
						Timp4				S100a11
						Tll1				S100a13
						Tll2				S100a14
						Tmprss15				S100a16
						Tpbpa				S100a2
						Tpbpb				S100a3
						Try10				S100a4
						Try4				S100a5
						Try5				S100a6
						U06147				S100a7a
										S100a8
										S100a9
										S100b
										S100g
										S100z
										Scube1
										Scube2
										Scube3
										Sfrp1
										Sfrp2
										Sfrp4
										Sfrp5
										Shh
										Tchh
										Tchhl1
										Tdgf1
										Tgfa
										Tgfb1
										Tgfb2
										Tgfb3
										Thpo
										Tnf
										Tnfsf10
										Tnfsf11
										Tnfsf12
										Tnfsf12tnfsf13
										Tnfsf13
										Tnfsf13b
										Tnfsf14
										Tnfsf15
										Tnfsf18
										Tnfsf4
										Tnfsf8
										Tnfsf9
										Tpo
										Vegfa
										Vegfb
										Vegfc
										Vwc2
										Vwc2l
										Wfikkn1
										Wfikkn2
										Wif1
										Wnt1
										Wnt10a
										Wnt10b
										Wnt11
										Wnt16
										Wnt2
										Wnt2b
										Wnt3
										Wnt3a
										Wnt4
										Wnt5a
										Wnt5b
										Wnt6
										Wnt7a
										Wnt7b
										Wnt8a
										Wnt8b
										Wnt9a
										Wnt9b
										Xcl1

### Sheet: Table 5 Primers qPCR
Genes	sequence
Ccl2 F	CCCCACTCACCTGCTGCTA
Ccl2 R	TTACGGGTCAACTTCACATTCAAA
Il6 F	GTGGCTAAGGACCAAGACCA
Il6 R	ACCACAGTGAGGAATGTCCA
Acat2 F	GGGCAGGTGATCACCATTGGAAAC
Acta2 R	CCCGCTGACTCCATCCCAATGAAA
Ccl6 F	GCTGGCCTCATACAAGAAATGG
Ccl6 R	GCTTAGGCACCTCTGAACTCTC
Hprt F	TCCTCCTCAGACCGCTTTT
Hprt R	CCTGGTTCATCATCGCTAATC
Pcna F	AGTGGAGAGCTTGGCAATGGGAAC
Pcna R	CAACAAGGGGCACATCTGCAGACA
Mki67 F	TGTGCCTGCCCGACCCTACAAAAT
Mki67 R	CTGTGGTGATGGGCTCAGGTATGT
Siglecf F	GCCTTTCACTGTGTGATGCG
Siglecf R	CTGGACTTGGCAGGCTACAA
Tnf F	CTGAACTTCGGGGTGATCGG
Tnf R	GGCTTGTCACTCGAATTTTGAGA
Icam1 F	TCCGCTACCATCACCGTGTAT
Icam1 R	TAGCCAGCACCGTGAATGTG
LTC4S F	CCTCGTGGGAGTTCTGTTGC
LTC4S R	GTTTACCTGGGCTCGGAAGAC
Retnlg F	CTTGCCAATCGAGATGACTGT
Retnlg R	GTCTGCCTGAAGCCGTGATAC
S100a8 F	AAATCACCATGCCCTCTACAAG
S100a8 R	CCCACTTTTATCACCATCGCAA
ISG15 F	GGTGTCCGTGACTAACTCCAT
ISG15 R	TGGAAAGGGTAAGACCGTCCT
Ifit3 F	CCTACATAAAGCACCTAGATGGC
Ifit3 R	ATGTGATAGTAGATCCAGGCGT
Tgfbr1 F	TCCCAACTACAGGACCTTTTTCA
Tgfbr1 R	GCAGTGGTAAACCTGATCCAGA
Il1r2 F	GTTTCTGCTTTCACCACTCCA
Il1r2 R	GAGTCCAATTTACTCCAGGTCAG
Ifitm3 F	CCCCCAAACTACGAAAGAATCA
Ifitm3 R	ACCATCTTCCGATCCCTAGAC

### Sheet: reagents
name	company	reference
TruStain FcX	Biolegend	101320
Fixable Viability Dye eFluor™ 780	ThermoFisher	65-0865-14
collagenase I	Sigma-Aldrich	C0130
Collagenase XI	Sigma-Aldrich	C7657
Hyaluronidase	Sigma-Aldrich	H3506
DNAse	Roche	11284932001
Precision Count Beads	Biolegend	424902
PBS	Sigma-Aldrich	P3813
BSA	Sigma-Aldrich	A7030
Recombinant Mouse TGF-β1 (carrier-free)	Biolegend	763102
Mouse GM-CSF Recombinant Protein, PeproTech®	ThermoFisher	315-03-20UG
mouse Il-2 recombinant protein PeproTech®	ThermoFisher	212-12-20UG
CD45 microbeads	Miltenyi Biotec	130-052-301
LS Column	Miltenyi Biotec	130-042-401
MS Column	Miltenyi Biotec	130-042-201
LD Column	Miltenyi Biotec	130-042-901
MidiMACS separator	Miltenyi Biotec	130-042-302
Cyclophilin A inhibitor	Sigma-Aldrich	239836
Galunisertib	Sigma-Aldrich	SML2851
mouse neutrophil isolation kit	Miltenyi Biotec	130-097-658
TCRγ/δ T Cell Isolation Kit	Miltenyi Biotec	130-092-125
NucleoSpin RNA extraction Kit	Macherey Nagel	740955
First Strand cDNA Synthesis kit	Thermofisher	K1612
PowerUp™ SYBR™ Green Master Mix	Applied Biosystems	A25742
qPCR BioSyGreen Blue Mix HiRox	PCRBiosystems	PB20.16.05
EDTA tubes	starsted	41.1500.005
Eukitt® Quick-hardening mounting medium	Sigma Aldrich	3989
Tissue-Tek® O.C.T. Compound	Tissue-Tek®	4583
NIH 3T3 Fibroblasts	ATCC	CRL-1658 ™
FCS	Sigma-Aldrich	S0615
Picrosirius red	Sigma Aldrich	Direct Red 80, 365548
Ultrapure BSA	Thermofisher	AM2618
Superfrost slides	Epredia	3050-002A
Hoechst 33342	Fisherscientific	11504886
Fluoromount-G	SouthernBiotech	0100-01
